# Combining crystallographic fragment screening, algorithmic merging and digitized chemical synthesis efficiently yields scaffolds that target diverse NCS-1 protein-protein interactions implicated in neurological disorders

**DOI:** 10.1101/2025.06.18.660085

**Authors:** Daniel Muñoz-Reyes, Kate K. Fieseler, Max Winokan, Mathew Golding, Eda Capkin, Matteo Ferla, Sara Pérez-Suárez, Charlie W. E. Tomlinson, Peter G. Marples, Celia Miró-Rodríguez, Alicia Mansilla, Daren Fearon, Warren Thompson, Frank von Delft, María José Sánchez-Barrena

## Abstract

Efficient drug discovery relies on workflows that integrate structural insights with rapid and cost-effective exploration of chemical space. Here, we present a data-driven fragment-based lead discovery approach to target Neuronal Calcium Sensor 1 (NCS-1) protein-protein interactions (PPIs). This study represents a complete implementation of a single high-value design-make-test-analyze cycle that directly yields compounds with micromolar affinity with the potential to modulate NCS-1 interactions with key targets, including the G-protein chaperone Ric-8A and the dopamine D_2_ and cannabinoid CB_1_ receptors. X-ray crystallographic fragment screening (CFS) revealed diverse interaction patterns within the NCS-1 hydrophobic crevice. Algorithmically guided fragment evolution and automated synthesis enabled the rapid generation of over 250 derivatives, with biophysical validation using LC-MS and Grating-coupled interferometry. Structural analyses highlighted key pharmacophores, with selected compounds exhibiting favorable drug-like properties and potential blood-brain barrier penetration, making them promising candidates for neurodegenerative and neurodevelopmental disorders. Our results demonstrate the feasibility of accelerated hit-to-lead development at synchrotrons, demonstrating a robust, scalable platform for PPI-targeting drug discovery. The generated chemically diverse scaffolds provide a strong foundation for future therapeutic optimization.
