## Supplementary File 1 for "Combining crystallographic fragment screening, algorithmic merging and digitized chemical synthesis efficiently yields scaffolds that target diverse NCS-1 protein-protein interactions implicated in neurological disorders"

### Sheet: Sheet1
item	NCS1-x0071	NCS1-x0086	NCS1-x0110	NCS1-x0115	NCS1-x0117	NCS1-x0119	NCS1-x0125	NCS1-x0128	NCS1-x0132	NCS1-x0145	NCS1-x0149	NCS1-x0178	NCS1-x0181	NCS1-x0196	NCS1-x0222	NCS1-x0238	NCS1-x0252	NCS1-x0267	NCS1-x0275	NCS1-x0288	NCS1-x0292	NCS1-x0311	NCS1-x0344	NCS1-x0356	NCS1-x0385	NCS1-x0390	NCS1-x0394	NCS1-x0412	NCS1-x0469	NCS1-x0485	NCS1-x0488	NCS1-x0500	NCS1-x0503	NCS1-x0562	NCS1-x0566	NCS1-x0572	NCS1-x0573	NCS1-x0580	NCS1-x0581	NCS1-x0592	NCS1-x0603	NCS1-x0667	NCS1-x0715	NCS1-x0729	NCS1-x0759	NCS1-x0827	NCS1-x0914	NCS1-x0916	NCS1-x0929
Wavelength	0.9212	0.9212	0.9212	0.9212	0.9212	0.9212	0.9212	0.9212	0.9212	0.9212	0.9212	0.9212	0.9212	0.9212	0.9212	0.9212	0.9212	0.9212	0.9212	0.9212	0.9212	0.9212	0.9212	0.9212	0.9212	0.9212	0.9212	0.9212	0.9212	0.9212	0.9212	0.9212	0.9212	0.9212	0.9212	0.9212	0.9212	0.9212	0.9212	0.9212	0.9212	0.9212	0.9212	0.9212	0.9212	0.9212	0.9212	0.9212	0.9212
Resolution range	26.55 - 1.85 (2.00 - 1.85)	79.12 - 1.78 (1.92 - 1.78)	19.05 - 1.67 (1.69 - 1.67)	26.64 - 1.68 (1.85 - 1.68)	76.71 - 1.90 (2.06 - 1.90)	26.52 - 1.90 (2.05 - 1.90)	23.86 - 2.04 (2.30 - 2.04)	76.96 - 1.73 (1.90 - 1.73)	79.76 - 2.25 (2.51 - 2.25)	75.61 - 1.79 (1.95 - 1.79)	25.82 - 1.78 (1.80 - 1.78)	76.59 - 1.79 (1.97 - 1.79)	24.32 - 1.84 (2.02 - 1.84)	25.32 - 1.62 (1.79 - 1.62)	75.29 - 1.87 (2.04 - 1.87)	77.25 - 1.81 (1.96 - 1.81)	23.75 - 1.84 (2.03 - 1.84)	76.30 - 1.88 (2.04 - 1.88)	44.80 - 1.96 (2.15 - 1.96)	77.35 - 1.63 (1.78 - 1.63)	22.84 - 1.59 (1.72 - 1.59)	79.46 - 2.55 (2.76 - 2.55)	75.97 - 1.96 (2.20 - 1.96)	76.01 - 1.91 (2.09 - 1.91)	79.95 - 2.04 (2.22 - 2.04)	79.51 - 2.15 (2.49 - 2.15)	76.17 - 1.91 (2.10 - 1.91)	28.71 - 1.74 (1.89 - 1.74)	75.82 - 1.68 (1.82 - 1.68)	24.91 - 2.06 (2.08 - 2.06)	25.33 - 1.93 (2.11 - 1.93)	26.21 - 1.71 (1.83 - 1.71)	24.96 - 2.04 (2.06 - 2.04)	76.58 - 1.72 (1.92 - 1.72)	75.92 - 1.84 (2.04 - 1.84)	77.12 - 1.74 (1.91 - 1.74)	29.01 - 1.73 (1.89 - 1.73)	24.93 - 2.13 (2.34 - 2.13)	20.53 - 1.61 (1.75 - 1.61)	23.96 - 2.14 (2.16 - 2.14)	18.52 - 1.95 (2.00 - 1.95)	79.59 - 2.31 (2.55 - 2.31)	78.03 - 1.71 (1.83 - 1.71)	77.72 - 2.16 (2.34 - 2.16)	77.14 - 1.59 (1.73 - 1.59)	77.83 - 1.73 (1.89 - 1.73)	76.29 - 1.93 (2.07 - 1.93)	78.76 - 1.95 (2.11 - 1.95)	78.84 - 2.03 (2.16 - 2.03)
Space group	P 1 21 1	P 1 21 1	P 1 21 1	P 1 21 1	P 1 21 1	P 1 21 1	P 1 21 1	P 1 21 1	P 1 21 1	P 1 21 1	P 1 21 1	P 1 21 1	P 1 21 1	P 1 21 1	P 1 21 1	P 1 21 1	P 1 21 1	P 1 21 1	P 1 21 1	P 1 21 1	P 1 21 1	P 1 21 1	P 1 21 1	P 1 21 1	P 1 21 1	P 1 21 1	P 1 21 1	P 1 21 1	P 1 21 1	P 1 21 1	P 1 21 1	P 1 21 1	P 1 21 1	P 1 21 1	P 1 21 1	P 1 21 1	P 1 21 1	P 1 21 1	P 1 21 1	P 1 21 1	P 1 21 1	P 1 21 1	P 1 21 1	P 1 21 1	P 1 21 1	P 1 21 1	P 1 21 1	P 1 21 1	P 1 21 1
Cell (a b c)	54.29 55.79 76.48	50.88 55.95 80.10	54.14 55.62 77.91	54.38 55.34 77.07	54.14 55.73 76.89	54.51 55.98 76.08	54.24 55.84 76.28	54.22 55.59 77.28	50.45 56.08 80.71	54.48 55.67 75.70	51.10 55.86 80.03	54.45 55.57 76.80	54.17 55.76 74.89	54.24 55.25 76.06	54.40 56.12 75.46	54.43 55.47 77.46	54.21 55.53 77.37	54.21 55.52 76.48	54.25 55.49 76.11	54.39 55.47 77.55	51.30 55.54 80.74	51.14 56.11 80.33	54.48 55.71 76.13	54.45 55.73 76.17	50.37 56.02 81.17	49.93 55.97 80.68	54.30 55.52 76.36	50.78 55.87 79.78	54.61 55.79 75.94	50.92 55.83 79.45	54.44 55.66 76.13	54.68 55.52 76.91	54.16 55.48 76.24	54.34 55.58 76.72	54.47 55.84 76.23	54.08 55.99 77.33	50.76 55.90 79.84	54.35 55.62 76.25	51.05 55.93 79.96	50.93 56.20 79.51	51.25 56.14 80.71	50.31 56.31 80.65	54.14 55.40 78.36	54.24 55.65 77.91	54.17 55.37 77.38	54.45 55.70 78.05	54.46 55.88 76.48	50.72 56.08 79.81	50.81 56.01 79.80
Cell (alpha beta gamma)	90.00 94.08 90.00	90.00 98.96 90.00	90.00 94.54 90.00	90.00 93.95 90.00	90.00 93.94 90.00	90.00 94.13 90.00	90.00 94.93 90.00	90.00 95.23 90.00	90.00 98.78 90.00	90.00 92.69 90.00	90.00 98.60 90.00	90.00 94.20 90.00	90.00 93.53 90.00	90.00 92.81 90.00	90.00 93.87 90.00	90.00 94.22 90.00	90.00 94.06 90.00	90.00 93.92 90.00	90.00 94.08 90.00	90.00 94.10 90.00	90.00 98.67 90.00	90.00 98.46 90.00	90.00 93.70 90.00	90.00 93.76 90.00	90.00 99.91 90.00	90.00 99.78 90.00	90.00 94.00 90.00	90.00 98.26 90.00	90.00 93.28 90.00	90.00 99.44 90.00	90.00 93.44 90.00	90.00 93.37 90.00	90.00 93.70 90.00	90.00 93.46 90.00	90.00 95.18 90.00	90.00 94.18 90.00	90.00 98.53 90.00	90.00 94.36 90.00	90.00 98.48 90.00	90.00 99.53 90.00	90.00 98.92 90.00	90.00 99.29 90.00	90.00 95.24 90.00	90.00 93.99 90.00	90.00 94.49 90.00	90.00 94.27 90.00	90.00 94.03 90.00	90.00 99.32 90.00	90.00 98.88 90.00
Total reflections	147769 (7388)	169918 (9173)	371202 (17238)	149307 (8058)	140723 (7736)	135019 (7192)	94695 (3938)	171411 (9191)	66789 (2796)	160797 (8710)	297429 (16343)	145013 (7204)	120331 (6185)	153881 (8362)	159488 (8757)	146221 (5733)	106754 (6249)	127673 (7451)	65491 (4771)	191758 (10217)	269172 (13860)	45087 (1983)	107965 (4620)	128312 (7012)	107697 (5790)	73106 (3585)	116617 (6705)	184237 (8766)	174315 (8607)	189579 (14928)	119695 (5070)	153433 (7711)	199271 (8885)	150845 (6025)	128922 (5648)	191846 (9573)	193343 (10591)	91842 (4258)	189370 (11251)	169363 (13870)	161459 (23592)	69117 (3397)	197293 (10620)	93683 (4801)	235528 (11866)	166564 (6970)	137714 (6452)	116218 (5557)	109966 (4712)
Unique reflections	21490 (1053)	24393 (1220)	52492 (2597)	25494 (1275)	20249 (1012)	19516 (976)	13883 (694)	24657 (1233)	10083 (504)	23104 (1155)	42913 (2389)	21516 (1076)	17778 (889)	24802 (1240)	22862 (1143)	22376 (1119)	16832 (842)	20312 (1016)	14029 (701)	30139 (1507)	38732 (1937)	10252 (513)	15779 (789)	18689 (934)	15536 (777)	10532 (527)	17561 (878)	27354 (1368)	25709 (1285)	27348 (2077)	17467 (873)	24160 (1208)	28894 (1250)	22560 (1128)	19678 (984)	27801 (1390)	28991 (1450)	13769 (688)	31581 (1579)	24583 (1963)	32113 (4584)	10959 (548)	31520 (1576)	13730 (686)	34323 (1716)	24441 (1222)	19988 (999)	18062 (903)	18158 (908)
Multiplicity	6.90 (6.90)	7.00 (7.50)	7.10 (6.60)	5.90 (6.30)	6.90 (7.60)	6.90 (7.40)	6.80 (5.70)	7.00 (7.50)	6.60 (5.50)	7.00 (7.50)	6.90 (6.80)	6.70 (6.70)	6.80 (7.00)	6.20 (6.70)	7.00 (7.70)	6.50 (5.10)	6.30 (7.40)	6.30 (7.30)	4.70 (6.80)	6.40 (6.80)	6.90 (7.20)	4.40 (3.90)	6.80 (5.90)	6.90 (7.50)	6.90 (7.50)	6.90 (6.80)	6.60 (7.60)	6.70 (6.40)	6.80 (6.70)	6.90 (7.20)	6.90 (5.80)	6.40 (6.40)	6.9 (7.1)	6.70 (5.30)	6.60 (5.70)	6.90 (6.90)	6.70 (7.30)	6.70 (6.20)	6.00 (7.10)	6.90 (7.10)	5.00 (5.10)	6.30 (6.20)	6.30 (6.70)	6.80 (7.00)	6.90 (6.90)	6.80 (5.70)	6.90 (6.50)	6.40 (6.20)	6.10 (5.20)
Completeness spherical (%)	54.80 (8.4)	56.50 (9.2)	97.8 (95.3)	48.40 (6.6)	56.10 (8.6)	53.70 (8.7)	47.50 (6.5)	51.00 (7.3)	47.30 (7.7)	54.00 (8.8)	99.90 (99.2)	49.30 (7.0)	45.90 (6.9)	43.40 (5.9)	60.60 (9.9)	53.40 (8.8)	41.80 (6.0)	55.00 (8.7)	42.90 (7.1)	52.00 (7.7)	63.50 (10.6)	68.80 (15.1)	48.20 (6.6)	52.60 (7.9)	54.50 (9.1)	43.50 (5.5)	49.30 (7.5)	59.80 (9.5)	48.80 (7.0)	99.80 (98.0)	51.10 (7.9)	48.20 (9.9)	99.4 (87.8)	46.10 (6.1)	49.50 (7.0)	58.60 (9.0)	62.50 (10.0)	54.10 (9.0)	54.70 (8.6)	99.80 (97.1)	94.90 (93.0)	55.50 (9.3)	62.40 (10.9)	54.40 (9.9)	55.90 (8.7)	49.80 (7.5)	57.50 (57.4)	55.80 (9.1)	62.50 (11.6)
Completeness ellipsoidal (%)	92.5 (64.8)	92.9 (66.0)	-	90.2 (64.8)	92.0 (67.3)	92.0 (70.0)	90.8 (60.2)	92.6 (62.7)	86.4 (70.5)	91.9 (55.8)	-	88.8 (60.4)	88.5 (62.5)	88.1 (57.6)	92.7 (55.1)	88.9 (64.4)	91.4 (66.3)	88.1 (51.1)	81.2 (64.3)	92.8 (61.4)	93.6 (61.8)	90.6 (53.5)	91.3 (63.5)	91.6 (58.5)	91.6 (67.5)	89.1 (61.4)	91.5 (69.8)	91.0 (55.3)	87.0 (55.3)	-	91.2 (68.6)	83.8 (41.9)	-	88.6 (58.2)	92.1 (64.9)	93.1 (60.4)	93.3 (62.6)	90.2 (60.2)	92.3 (63.4)	-	-	90.3 (61.8)	91.7 (47.4)	91.1 (63.2)	92.0 (60.9)	91.5 (64.0)	91.3 (57.4)	90.4 (62.7)	88.7 (55.7)
Mean I/sigma(I)	7.90 (1.8)	7.40 (1.7)	5.30 (0.1)	7.00 (1.7)	8.10 (1.8)	7.90 (1.7)	5.90 (1.9)	8.60 (1.8)	5.20 (1.7)	7.20 (1.5)	7.40 (0.3)	7.90 (1.8)	5.40 (1.8)	7.70 (1.7)	7.90 (1.6)	7.00 (1.8)	5.80 (1.7)	7.20 (1.8)	4.00 (1.7)	8.00 (1.7)	8.80 (1.6)	3.60 (1.3)	4.80 (1.8)	6.80 (1.7)	5.10 (1.7)	4.80 (1.5)	5.30 (1.7)	8.70 (1.7)	7.50 (1.8)	6.80 (0.4)	6.60 (1.8)	8.90 (1.3)	6.8 (0.5)	7.40 (1.8)	5.50 (1.7)	9.30 (1.6)	8.40 (1.5)	5.90 (1.6)	8.00 (1.6)	4.00 (0.3)	3.10 (0.3)	6.00 (1.5)	6.80 (1.6)	5.00 (1.6)	9.40 (1.7)	7.30 (1.6)	8.10 (1.6)	6.80 (1.8)	4.90 (1.7)
R-merge	0.163 (1.333)	0.191 (1.406)	0.180 (4.772)	0.210 (1.898)	0.163 (1.351)	0.176 (1.318)	0.272 (1.586)	0.144 (1.246)	0.317 (1.553)	0.193 (1.595)	0.165 (4.665)	0.164 (1.048)	0.144 (1.152)	0.170 (1.305)	0.139 (1.215)	0.185 (1.405)	0.449 (1.808)	0.200 (1.471)	0.192 (1.192)	0.155 (1.301)	0.157 (1.446)	0.238 (0.835)	0.235 (1.307)	0.222 (1.442)	0.218 (1.257)	0.260 (1.429)	0.253 (1.273)	0.123 (1.521)	0.153 (1.116)	0.215 (3.577)	0.208 (1.580)	0.210 (3.208)	0.789 (2.544)	0.187 (1.272)	0.176 (1.752)	0.121 (1.570)	0.142 (1.364)	0.278 (2.454)	0.145 (1.222)	0.337 (4.095)	0.791 (23.001)	0.343 (3.107)	0.190 (1.378)	0.339 (1.859)	0.130 (1.284)	0.177 (1.512)	0.163 (1.676)	0.189 (1.650)	0.188 (1.128)
R-pim	0.067 (0.546)	0.077 (0.550)	0.073 (1.996)	0.097 (0.811)	0.066 (0.523)	0.072 (0.521)	0.112 (0.713)	0.059 (0.490)	0.132 (0.716)	0.078 (0.623)	0.067 (1.911)	0.068 (0.426)	0.059 (0.462)	0.074 (0.534)	0.057 (0.470)	0.078 (0.662)	0.197 (0.713)	0.084 (0.576)	0.095 (0.489)	0.067 (0.535)	0.064 (0.580)	0.124 (0.489)	0.096 (0.587)	0.091 (0.564)	0.088 (0.493)	0.105 (0.589)	0.105 (0.493)	0.051 (0.635)	0.063 (0.459)	0.088 (1.430)	0.086 (0.701)	0.095 (1.442)	0.418 (1.348)	0.078 (0.597)	0.075 (0.789)	0.050 (0.644)	0.059 (0.541)	0.116 (1.060)	0.065 (0.493)	0.138 (1.654)	0.385 (11.226)	0.147 (1.310)	0.082 (0.571)	0.139 (0.757)	0.053 (0.525)	0.073 (0.683)	0.067 (0.706)	0.080 (0.701)	0.083 (0.541)
CC-half	0.995 (0.620)	0.994 (0.636)	0.997 (0.495)	0.990 (0.772)	0.995 (0.690)	0.995 (0.636)	0.988 (0.480)	0.996 (0.988)	0.979 (0.324)	0.993 (0.600)	0.996 (0.196)	0.994 (0.717)	0.992 (0.675)	0.994 (0.618)	0.996 (0.678)	0.992 (0.618)	0.962 (0.680)	0.993 (0.590)	0.980 (0.717)	0.996 (0.648)	0.995 (0.556)	0.981 (0.606)	0.989 (0.462)	0.991 (0.588)	0.991 (0.576)	0.990 (0.545)	0.982 (0.642)	0.996 (0.555)	0.995 (0.660)	0.994 (0.318)	0.991 (0.510)	0.965 (0.387)	0.844 (0.117)	0.993 (0.617)	0.992 (0.467)	0.997 (0.606)	0.996 (0.587)	0.983 (0.465)	0.995 (0.619)	0.986 (0.293)	0.879 (0.528)	0.981 (0.337)	0.992 (0.601)	0.979 (0.541)	0.996 (0.656)	0.993 (0.484)	0.995 (0.379)	0.99 (0.499)	0.988 (0.972)
R-factor	0.216 (0.277)	0.209 (0.277)	0.281 (0.663)	0.215 (0.256)	0.223 (0.274)	0.222 (0.276)	0.220 (0.255)	0.222 (0.249)	0.221 (0.258)	0.216 (0.246)	0.220 (0.399)	0.219 (0.260)	0.218 (0.267)	0.222 (0.238)	0.235 (0.270)	0.218 (0.283)	0.215 (0.263)	0.227 (0.270)	0.223 (0.247)	0.212 (0.251)	0.202 (0.257)	0.226 (0.254)	0.239 (0.282)	0.222 (0.273)	0.219 (0.241)	0.256 (0.325)	0.218 (0.258)	0.213 (0.265)	0.220 (0.254)	0.241 (0.414)	0.222 (0.283)	0.227 (0.266)	0.262 (0.494)	0.229 (0.274)	0.215 (0.266)	0.216 (0.276)	0.219 (0.263)	0.228 (0.252)	0.206 (0.236)	0.250 (0.460)	0.258 (0.399)	0.232 (0.291)	0.214 (0.269)	0.233 (0.285)	0.210 (0.257)	0.217 (0.268)	0.222 (0.283)	0.220 (0.272)	0.211 (0.257)
R-free	0.273 (0.309)	0.237 (0.176)	0.323 (0.697)	0.266 (0.281)	0.287 (0.313)	0.296 (0.405)	0.295 (0.311)	0.272 (0.320)	0.282 (0.325)	0.282 (0.395)	0.243 (0.392)	0.277 (0.345)	0.295 (0.361)	0.275 (0.192)	0.289 (0.324)	0.277 (0.304)	0.291 (0.267)	0.300 (0.264)	0.299 (0.330)	0.267 (0.290)	0.232 (0.327)	0.285 (0.310)	0.290 (0.244)	0.294 (0.276)	0.272 (0.267)	0.297 (0.258)	0.296 (0.326)	0.250 (0.345)	0.272 (0.277)	0.275 (0.332)	0.298 (0.315)	0.281 (0.353)	0.315 (0.577)	0.284 (0.332)	0.275 (0.308)	0.278 (0.281)	0.255 (0.411)	0.305 (0.376)	0.241 (0.277)	0.297 (0.490)	0.300 (0.431)	0.271 (0.379)	0.259 (0.279)	0.301 (0.358)	0.258 (0.314)	0.268 (0.226)	0.281 (0.440)	0.264 (0.299)	0.259 (0.296)
Average B-factor	38	27.7	53.6	32.9	39.7	40.5	42.9	36.8	36.1	33.7	40.1	32.8	41.3	30.1	44.3	34.8	30.4	32.6	33.3	28.7	20.3	37.5	39	35.9	33.6	31.9	34.9	34.4	32.1	50.5	40.9	31.3	61.6	32.4	43.3	39.8	28.4	46.6	26.5	54.7	41.2	41.1	25.6	34.7	27.9	32	41.2	39.3	38.8
RMS(bonds)	0.009	0.009	0.009	0.01	0.009	0.009	0.008	0.009	0.007	0.009	0.009	0.009	0.009	0.01	0.008	0.009	0.009	0.008	0.008	0.009	0.01	0.007	0.008	0.008	0.008	0.008	0.008	0.009	0.009	0.008	0.008	0.009	0.008	0.009	0.009	0.009	0.009	0.008	0.01	0.007	0.008	0.008	0.009	0.008	0.01	0.009	0.008	0.008	0.008
RMS(bond angles)	0.9	0.91	0.91	0.9	0.87	0.86	0.87	0.85	0.88	0.91	0.87	0.89	0.91	0.93	0.82	0.89	0.94	0.88	0.88	0.9	0.89	0.82	0.89	0.91	0.9	0.9	0.89	0.89	0.88	0.86	0.88	0.89	0.85	0.89	0.94	0.89	0.85	0.8	0.92	0.88	0.92	0.85	0.9	0.85	0.9	0.88	1.04	0.9	0.89
RMS(dihedral angles)	2.72	2.91	2.88	2.99	2.79	2.65	2.38	2.8	2.27	2.74	2.9	2.73	2.75	3.32	2.67	2.92	2.66	2.84	2.57	3	2.98	2.06	2.58	2.63	2.54	2.31	2.65	2.91	2.93	2.6	2.65	2.89	2.8	2.85	2.76	2.92	2.77	2.32	2.83	2.42	2.65	2.21	3.01	2.4	2.99	2.89	2.66	2.63	2.8
