## Supplementary File 2 for "Combining crystallographic fragment screening, algorithmic merging and digitized chemical synthesis efficiently yields scaffolds that target diverse NCS-1 protein-protein interactions implicated in neurological disorders"

### Sheet: Hoja1
PDB_ID	9QK7	9QK8	9QK9	9QKA	9QKB	9QKC	9QKD	9QKE	9QKF	9QKG	9QKH	9QKI	9QKJ	9QKK	9QKL	9QKM
Compound_ID	Ric8inhib-1-1463	Ric8inhib-1-518	Ric8inhib-1-1111	Ric8inhib-1-792	Ric8inhib-1-1287	Ric8inhib-1-827	Ric8inhib-1-854	Ric8inhib-1-655	Ric8inhib-1-946	Ric8inhib-3-125	Ric8inhib-3-21	Ric8enhan-3-18	Ric8enhan-3-1	Ric8enhan-3-666	Z318395064 (E1)	Z2234189231 (E14)
Dataset	NCS1-x1740	NCS1-x2005	NCS1-x1888	NCS1-x1238	NCS1-x1696	NCS1-x1943	NCS1-x1726	NCS1-x1894	NCS1-x1942	NCS1-x1698	NCS1-x1699	NCS1-x0974	NCS1-x0975	NCS1-x0981	NCS1-x1748	NCS1-x1777
Wavelength	0.921	0.921	0.921	0.921	0.921	0.921	0.921	0.921	0.921	0.921	0.921	0.921	0.921	0.921	0.921	0.921
Resolution range	78.805 - 1.987 (2.243 - 1.987)*	78.875 - 2.270 (2.628 - 2.270)	78.697 - 2.329 (2.757 - 2.329)	46.20 - 2.81 (2.96 - 2.81)	78.745 - 2.011 (2.210 - 2.011)	78.568 - 1.966 (2.230 - 1.966)	77.208 - 1.774 (2.022 - 1.774)	50.28 - 2.93 (2.98 - 2.93)	78.397 - 2.147 (2.504 - 2.147)	78.080 - 2.097 (2.407 - 2.097)	77.899 - 1.727 (1.896 - 1.727)	78.421 - 1.844 (2.145 - 1.844)	77.824 - 1.778 (2.029 - 1.778)	78.063 - 2.085 (2.412 - 2.085)	77.543 - 2.396 (2.743 - 2.396)	76.609 - 2.183 (2.456 - 2.183)
Resolution range (ellipsoid)	[a*=2.530, b*=1.986, c*=2.194]	[a*=3.112, b*=2.274, c*=2.765]	[a*=4.135, b*=2.334, c*=2.814]	-	[a*=2.670, b*=1.930, c*=2.177]	[a*=2.763, b*=1.948, c*=2.246]	[a*=2.053, b*=1.736, c*=3.051]	-	[a*=2.637, b*=2.163, c*=2.805]	[a*=3.163, b*=2.118, c*=2.435]	[a*=2.320, b*=1.717, c*=1.811]	[a*=2.265, b*=1.840, c*=2.861]	[a*=2.037, b*=1.765, c*=2.855]	[a*=2.530, b*=2.073, c*=3.173]	[a*=2.712, b*=2.407, c*=3.189]	[a*=2.453, b*=2.137, c*=3.390]
Space group	P 21	P 21	P 21	P 21	P 21	P 21	P 21	P 21	P 21	P 21	P 21	P 21	P 21	P 21	P 21	P 21
Unit cell	50.982 55.917 79.799 90.000 99.053 90.000	50.936 56.013 79.804 90.000 98.753 90.000	50.626 56.004 79.816 90.000 99.605 90.000	51.190 55.9497 80.355 90 99.841 90.000	50.583 55.863 79.963 90.000 100.015 90.000	50.551 56.011 79.655 90.000 99.478 90.000	53.896 55.637 77.382 90.000 93.842 90.000	51.01 56.56 80.43 90.00 99.68 90.00	50.326 55.998 79.729 90.000 100.486 90.000	54.731 55.704 78.324 90.000 94.522 90.000	54.610 55.631 78.136 90.000 94.459 90.000	54.043 55.799 78.744 90.000 95.192 90.000	54.087 55.694 78.033 90.000 94.197 90.000	54.069 55.744 78.361 90.000 94.997 90.000	54.095 55.607 77.764 90.000 94.319 90.000	54.468 55.618 76.745 90.000 93.414 90.000
Total reflections	132404 (7487)	76801 (3917)	40458 (2570)	42375 (5982)	95937 (5402)	115330 (6141)	138992 (7404)	68105 (3207)	57375 (2525)	64859 (2596)	169357 (8503)	134338 (6616)	154051 (7482)	94931 (4915)	40618 (2014)	45415 (2301)
Unique reflections	19902 (995)	11176 (559)	7873 (394)	11044 (1574)	19318 (966)	18174 (909)	21045 (1052)	9897 (479)	13391 (670)	14096 (705)	32772 (1639)	19589 (979)	22551 (1128)	13822 (691)	10955 (548)	12758 (638)
Multiplicity	6.7 (7.5)	6.9 (7.0)	5.1 (6.5)	3.8 (3.8)	5.0 (5.6)	6.3 (6.8)	6.6 (7.0)	6.9 (6.7)	4.3 (3.8)	4.6 (3.7)	5.2 (5.2)	6.9 (6.8)	6.8 (6.6)	6.9 (7.1)	3.7 (3.7)	3.6 (3.6)
Completeness spherical (%)	64.6 (10.7)	53.8 (7.6)	41.3 (5.2)	99.7 (98.3)	65.6 (13.3)	57.7 (9.2)	47.3 (7.3)	99.9 (95.6)	55.7 (7.6)	50.7 (7.5)	66.6 (13.7)	48.4 (6.7)	50.4 (7.8)	49.4 (7.0)	59.7 (9.0)	53.1 (9.0)
Completeness ellipsoidal (%)	90.5 (49.1)	89.7 (60.0)	88.7 (56.4)	-	90.9 (55.1)	91.9 (63.8)	91.9 (65.1)	-	89.5 (52.5)	88.6 (60.3)	93.1 (61.5)	91.7 (65.2)	91.4 (65.2)	90.5 (62.8)	90.2 (53.4)	90.5 (63.1)
Mean I/sigma(I)	6.8 (1.6)	5.9 (1.5)	4.6 (1.6)	2.8 (1.0)	5.7 (1.6)	7.6 (1.7)	6.8 (1.6)	4.6 (0.8)	4.3 (1.6)	3.8 (1.6)	8.0 (1.4)	7.0 (1.7)	7.4 (1.7)	5.3 (1.8)	4.7 (1.4)	4.2
Wilson B-factor	21.71	26.54	28.24		18.60	22.98	16.72	62.54	22.43	19.19	17.43	20.28	15.94	20.60	22.41	25.15
R-pim	0.092 (0.473)	0.132 (0.608)	0.182 (0.533)	0.236 (0.799)	0.104 (0.561)	0.099 (0.790)	0.084 (0.508)	0.206 (1.476)	0.156 (0.594)	0.117 (0.431)	0.068 (0.661)	0.082 (0.456)	0.081 (0.467)	0.149 (0.479)	0.165 (0.558)	0.093 (0.392)
CC1/2	0.991 (0.644)	0.980 (0.600)	0.952 (0.530)	0.901 (0.352)	0.986 (0.845)	0.981 (0.453)	0.992 (0.642)	0.946 (0.199)	0.983 (0.635)	0.975 (0.660)	0.995 (0.536)	0.995 (0.670)	0.995 (0.674)	0.974 (0.611)	0.959 (0.644)	0.990 (0.654)
Reflections used in refinement	19547	11174	7873	11003	19312	18171	20163	9462	13390	14086	32769	19538	22547	13807	10953	12683
R-work	0.2141 (0.2300)	0.2231 (0.2837)	0.2452 (0.3366)	0.2410 (0.3230)	0.2160 (0.2663)	0.2104 (0.2717)	0.2461 (0.2637)	0.2361 (0.3149)	0.2064 (0.2557)	0.2010 (0.2335)	0.2010 (0.2628)	0.2339 (0.3225)	0.2117 (0.2926)	0.2282 (0.2389)	0.2261 (0.2710)	0.2141 (0.2471)
R-free	0.2668 (0.3528)	0.2840 (0.3776)	0.2956 (0.5122)	0.2775 (0.3901)	0.2608 (0.3493)	0.2498 (0.2076)	0.2985 (0.2743)	0.2823 (0.4117)	0.2664 (0.2878)	0.2506 (0.3390)	0.2279 (0.3103)	0.2816 (0.3800)	0.2624 (0.3581)	0.2799 (0.3320)	0.2803 (0.3286)	0.2673 (0.3115)
No. of atoms in A.U.	6309	6161	6240	6273	6333	6359	6360	6200	6343	6568	6590	6363	6537	6285	6210	6349
No. of protein chains in A.U.	2	2	2	2	2	2	2	2	2	2	2	2	2	2	2	2
No. of ligands bound to NCS-1	1 in B	1 in B; 1 in A	2 in B ; 2 in A	1 in B, 1 in A	1 in B; 1 in A	1 in B; 1 in A	1 in B	1 in B, 1 in A	1 in B, 1 in A	1 in A	1 in B	1 in B, 1 in A	1 in B, 1 in A	1 in B, 1 in A	1 in B	1 in B, 1 in A
Protein residues (chain B, A)	7-190, 6-190	7-188, 6-190	8-189, 6-190	7-190 , 5-190	7-190, 6-190	7-190, 6-190	6-190, 4-189	7-189, 6-190	7-190, 6-190	7-190, 4-189	7-190, 6-189	4-189, 4-184	5-190, 4-189	6-190, 7-186	6-190, 8-184	5-190, 7-189
RMS(bonds)	0.36	0.44	0.42	0.31	0.39	0.43	0.38	0.27	0.31	0.28	0.42	0.61	0.50	0.32	0.35	0.37
RMS(angles)	0.58	0.54	0.63	0.5	0.51	0.52	0.57	0.45	0.52	0.47	0.62	0.63	0.58	0.48	0.53	0.53
Rotamer outliers (%)	1.21	0.92	2.74	0.91	0.91	0.61	0.91	0	1.22	0.30	0	1.53	0	0.62	0.93	0.31
Average B-factor	33.0	36.0	25.0	42	31.0	34	27.0	69.0	29.0	36.0	32.0	26.0	30.0	32.0	30.0	40.0
Ramachandran favored (%)	98.36	96.69	90.91	95.9	95.62	98.36	96.46	96.43	96.16	99.73	99.73	95.87	97.55	96.08	98.60	98.08
Ramachandran allowed (%)	1.64	3.03	8.82	3.83	4.11	1.64	3.0	3.57	2.84	0.27	0.27	3.31	1.90	3.08	1.40	1.92
Ramachandran outliers (%)	0	0.28	0.28	0.27	0.27	0	0.54	0	0	0	0	0.83	0.54	0.84	0	0
